# Biochemical alterations precede neurobehavioral deficits in a novel mouse model of Friedreich ataxia

**DOI:** 10.1101/2021.04.05.438486

**Authors:** Marta Medina-Carbonero, Arabela Sanz-Alcázar, Elena Britti, Fabien Delaspre, Elisa Cabiscol, Joaquim Ros, Jordi Tamarit

**Affiliations:** Dept. Ciències Mèdiques Bàsiques, Fac. Medicina, IRBLleida, Universitat de Lleida. Lleida.

**Keywords:** Friedreich Ataxia, Iron-sulfur, Mitochondria, Oxidative stress, OXPHOS

## Abstract

Friedreich Ataxia (FA) is a rare neuro-cardiodegenerative disease, caused by partial deficiency of frataxin, a mitochondrial protein. This deficiency is caused by the presence of a GAA triplet expansion in the first intron of the frataxin gene or, in some patients, by point mutations. Generating mouse models mimicking FA has been challenging, as this disease is manifested when frataxin levels are below a pathological threshold. In the present work, we have characterized a new mouse model of FA (FXN^I151F^) based on a pathological point mutation (I154F) present in some FA patients. These mice present very low frataxin levels in all tissues and display neurological deficits resembling those observed in FA patients. We have also observed decreased content of components from OXPHOS complexes I and II, decreased aconitase activity, and alterations in the antioxidant defenses. Remarkably, these biochemical alterations precede the appearance of neurological symptoms and present a different profile in heart and brain or cerebellum. The FXN^I151F^ mouse is an excellent tool for analyzing the consequences of frataxin deficiency in different tissues and for testing new therapies.
