## Supplemental tables for "Biochemical alterations precede neurobehavioral deficits in a novel mouse model of Friedreich ataxia"

### Sheet: Number of mice
Supplemental Table 1, Number of mice analyzed in Behavior analyses
			WT			I151F			HET
TEST	weeks	Females	Males	Total	Females	Males	Total	Females	Males	Total
ROTAROD	15	13	10	23	7	5	12
	17	12	10	22	7	5	12
	19	12	9	21	7	5	12
	21	12	8	20	7	5	12
	23	12	10	22	7	6	13
	25	12	10	22	10	8	18
	27	12	11	21	10	8	18
	29	12	11	21	10	8	18
	31	17	10	27	11	10	21
	33	17	10	27	11	10	21
	35	16	10	26	11	10	21
	37	16	10	26	11	10	21
	39	16	10	26	11	10	21
HANGING WIRE	21	7	4	11	6	4	10
	27	7	5	12	5	4	9
	33	16	5	21	10	10	20
	39	12	5	17	9	8	17
OPEN FIELD	21	11	9	20	8	5	13	3	5	11
	27	7	7	14	6	5	11	2	5	7
	33	14	7	21	10	10	20	5	9	14
	39	12	6	18	10	10	20	7	7	14
PAW PRINT	21	10	9	19	9	6	15
	27	9	5	14	8	6	14
	33	14	5	19	8	6	14
	39	14	5	19	8	7	15

### Sheet: Transitions
Supplemental Table 2, Transitions used in the MRM analysis
Protein Uniprot Code	Peptide Sequence	Precursor Mz	Isotope	Precursor Charge	Product Mz	Product Charge	Fragment Ion
Q9CQA3	DLVPDLSNFYAQYK	836.914	light	2	1345.64	1	y11
		836.914	light	2	1020.48	1	y8
		836.914	light	2	673.325	2	y11
		840.922	heavy	2	1353.66	1	y11
		840.922	heavy	2	1028.49	1	y8
		840.922	heavy	2	677.332	2	y11
Q9CQA3	LQDPFSVYR	562.79	light	2	357.177	1	b3
		562.79	light	2	883.431	1	y7
		562.79	light	2	768.404	1	y6
		567.795	heavy	2	357.177	1	b3
		567.795	heavy	2	893.439	1	y7
		567.795	heavy	2	778.412	1	y6
P21550	GNPTVEVDLHTAK	690.86	light	2	912.479	1	y8
		690.86	light	2	783.436	1	y7
		690.86	light	2	605.327	2	y11
		694.867	heavy	2	920.493	1	y8
		694.867	heavy	2	791.45	1	y7
		694.867	heavy	2	609.334	2	y11
P17182	IGAEVYHNLK	381.877	light	3	674.362	1	y5
		381.877	light	3	511.299	1	y4
		381.877	light	3	515.769	2	y9
		384.548	heavy	3	682.376	1	y5
		384.548	heavy	3	519.313	1	y4
		384.548	heavy	3	519.777	2	y9
P17182	DATNVGDEGGFAPNILENK	654.313	light	3	898.499	1	y8
		654.313	light	3	827.462	1	y7
		654.313	light	3	414.235	2	y7
		656.984	heavy	3	906.513	1	y8
		656.984	heavy	3	835.476	1	y7
		656.984	heavy	3	418.242	2	y7
P62897	ADLIAYLK	453.768	light	2	494.297	1	y4
		453.768	light	2	423.26	1	y3
		453.768	light	2	260.197	1	y2
		457.775	heavy	2	502.312	1	y4
		457.775	heavy	2	431.274	1	y3
		457.775	heavy	2	268.211	1	y2
P62897	TGPNLHGLFGR	390.212	light	3	534.291	2	y10
		390.212	light	3	505.78	2	y9
		390.212	light	3	337.523	3	y9
		393.548	heavy	3	539.295	2	y10
		393.548	heavy	3	510.784	2	y9
		393.548	heavy	3	340.859	3	y9
Q9D0M3	AANNGALPPDLSYIVR	835.947	light	2	1172.67	1	y10
		835.947	light	2	1059.58	1	y9
		835.947	light	2	530.295	2	y9
		840.951	heavy	2	1182.68	1	y10
		840.951	heavy	2	1069.59	1	y9
		840.951	heavy	2	535.299	2	y9
Q9D0M3	LSDYFPKPYPNPEAAR	622.312	light	3	876.423	2	y15
		622.312	light	3	832.907	2	y14
		622.312	light	3	693.862	2	y12
		625.649	heavy	3	881.427	2	y15
		625.649	heavy	3	837.911	2	y14
		625.649	heavy	3	698.866	2	y12
Q9D0M3	GLLSSLDHTSIR	433.574	light	3	564.804	2	y10
		433.574	light	3	508.262	2	y9
		433.574	light	3	464.746	2	y8
		436.91	heavy	3	569.808	2	y10
		436.91	heavy	3	513.266	2	y9
		436.91	heavy	3	469.75	2	y8
Q03265	ILGADTSVDLEETGR	788.397	light	2	1349.62	1	y13
		788.397	light	2	1005.48	1	y9
		788.397	light	2	819.384	1	y7
		793.401	heavy	2	1359.63	1	y13
		793.401	heavy	2	1015.49	1	y9
		793.401	heavy	2	829.393	1	y7
Q03265	HALIIYDDLSK	644.351	light	2	209.103	1	b2
		644.351	light	2	1079.6	1	y9
		644.351	light	2	853.43	1	y7
		648.358	heavy	2	209.103	1	b2
		648.358	heavy	2	1087.61	1	y9
		648.358	heavy	2	861.444	1	y7
P56480	LVLEVAQHLGESTVR	550.977	light	3	213.16	1	b2
		550.977	light	3	719.886	2	y13
		550.977	light	3	663.344	2	y12
		554.313	heavy	3	213.16	1	b2
		554.313	heavy	3	724.89	2	y13
		554.313	heavy	3	668.348	2	y12
P56480	AIAELGIYPAVDPLDSTSR	663.349	light	3	775.394	1	y7
		663.349	light	3	579.293	2	y11
		663.349	light	3	388.201	2	y7
		666.685	heavy	3	785.403	1	y7
		666.685	heavy	3	584.298	2	y11
		666.685	heavy	3	393.205	2	y7
P00405	LLEVDNR	429.738	light	2	745.384	1	y6
		429.738	light	2	632.3	1	y5
		429.738	light	2	503.257	1	y4
		434.742	heavy	2	755.392	1	y6
		434.742	heavy	2	642.308	1	y5
		434.742	heavy	2	513.266	1	y4
P00405	VVLPMELPIR	583.852	light	2	855.476	1	y7
		583.852	light	2	484.784	2	y8
		583.852	light	2	428.241	2	y7
		588.856	heavy	2	865.484	1	y7
		588.856	heavy	2	489.788	2	y8
		588.856	heavy	2	433.246	2	y7
P00405	MLISSEDVLHSWAVPSLGLK	728.057	light	3	969.52	2	y18
		728.057	light	3	912.978	2	y17
		730.729	heavy	3	973.527	2	y18
		730.729	heavy	3	916.985	2	y17
Q9DB77	LPNGLVIASLENYAPLSR	643.026	light	3	692.877	2	b13
		643.026	light	3	543.325	1	y5
		643.026	light	3	472.288	1	y4
		646.363	heavy	3	692.877	2	b13
		646.363	heavy	3	553.333	1	y5
		646.363	heavy	3	482.296	1	y4
Q9DB77	AVAQGNLSSADVQAAK	765.4	light	2	1160.59	1	y12
		765.4	light	2	876.442	1	y9
		765.4	light	2	644.828	2	y13
		769.407	heavy	2	1168.6	1	y12
		769.407	heavy	2	884.456	1	y9
		769.407	heavy	2	648.835	2	y13
Q9DB77	NALANPLYC[+57]PDYR	783.872	light	2	299.171	1	b3
		783.872	light	2	1083.49	1	y8
		783.872	light	2	710.293	1	y5
		788.876	heavy	2	299.171	1	b3
		788.876	heavy	2	1093.5	1	y8
		788.876	heavy	2	720.301	1	y5
Q8K2B3	VTLEYRPVIDK	444.922	light	3	617.346	2	y10
		444.922	light	3	566.822	2	y9
		444.922	light	3	510.28	2	y8
		447.594	heavy	3	621.353	2	y10
		447.594	heavy	3	570.829	2	y9
		447.594	heavy	3	514.287	2	y8
Q8K2B3	LGANSLLDLVVFGR	737.425	light	2	918.541	1	y8
		737.425	light	2	805.457	1	y7
		737.425	light	2	690.43	1	y6
		742.429	heavy	2	928.549	1	y8
		742.429	heavy	2	815.465	1	y7
		742.429	heavy	2	700.438	1	y6
P08228	VISLSGEHSIIGR	684.386	light	2	1155.61	1	y11
		684.386	light	2	955.496	1	y9
		684.386	light	2	578.309	2	y11
		689.39	heavy	2	1165.62	1	y11
		689.39	heavy	2	965.504	1	y9
		689.39	heavy	2	583.314	2	y11
P08228	DGVANVSIEDR	587.789	light	2	903.453	1	y8
		587.789	light	2	832.416	1	y7
		587.789	light	2	619.305	1	y5
		592.793	heavy	2	913.461	1	y8
		592.793	heavy	2	842.424	1	y7
		592.793	heavy	2	629.313	1	y5
P09671	AIWNVINWENVTER	872.444	light	2	584.319	1	b5
		872.444	light	2	1160.57	1	y9
		872.444	light	2	1047.49	1	y8
		877.448	heavy	2	584.319	1	b5
		877.448	heavy	2	1170.58	1	y9
		877.448	heavy	2	1057.49	1	y8
P09671	GDVTTQVALQPALK	720.906	light	2	1013.53	1	b10
		720.906	light	2	556.345	1	y5
		720.906	light	2	428.287	1	y4
		724.914	heavy	2	1013.53	1	b10
		724.914	heavy	2	564.36	1	y5
		724.914	heavy	2	436.301	1	y4
O08749	ALTGGIAHLFK	564.332	light	2	943.536	1	y9
		564.332	light	2	842.488	1	y8
		564.332	light	2	472.272	2	y9
		568.339	heavy	2	951.55	1	y9
		568.339	heavy	2	850.502	1	y8
		568.339	heavy	2	476.279	2	y9
O08749	RPFTQNLGLEELGIELDPK	723.723	light	3	849.446	2	b15
		723.723	light	3	771.425	1	y7
		726.395	heavy	3	849.446	2	b15
		726.395	heavy	3	779.439	1	y7
Q8BMF4	VAPAPAGVFTDIPISNIR	919.512	light	2	699.415	1	y6
		919.512	light	2	834.459	2	y16
		919.512	light	2	750.414	2	y14
		924.516	heavy	2	709.423	1	y6
		924.516	heavy	2	839.464	2	y16
		924.516	heavy	2	755.419	2	y14
Q8BMF4	GLETIASDVVSLASK	745.409	light	2	976.531	1	y10
		745.409	light	2	905.494	1	y9
		745.409	light	2	505.298	1	y5
		749.416	heavy	2	984.545	1	y10
		749.416	heavy	2	913.508	1	y9
		749.416	heavy	2	513.312	1	y5
P35486	LEEGPPVTTVLTR	706.393	light	2	1040.61	1	y10
		706.393	light	2	983.588	1	y9
		706.393	light	2	492.298	2	y9
		711.397	heavy	2	1050.62	1	y10
		711.397	heavy	2	993.597	1	y9
		711.397	heavy	2	497.302	2	y9
P35486	AILAELTGR	472.282	light	2	759.436	1	y7
		472.282	light	2	646.352	1	y6
		472.282	light	2	575.315	1	y5
		477.286	heavy	2	769.444	1	y7
		477.286	heavy	2	656.36	1	y6
		477.286	heavy	2	585.323	1	y5
Q9CZU6	GLVYETSVLDPDEGIR	881.947	light	2	914.458	1	y8
		881.947	light	2	801.374	1	y7
		881.947	light	2	686.347	1	y6
		886.951	heavy	2	924.466	1	y8
		886.951	heavy	2	811.382	1	y7
		886.951	heavy	2	696.355	1	y6
Q9CZU6	DYIWNTLNSGR	669.825	light	2	279.098	1	b2
		669.825	light	2	947.469	1	y8
		669.825	light	2	761.39	1	y7
		674.83	heavy	2	279.098	1	b2
		674.83	heavy	2	957.478	1	y8
		674.83	heavy	2	771.398	1	y7
P52480	IYVDDGLISLQVK	731.911	light	2	277.155	1	b2
		731.911	light	2	1186.67	1	y11
		731.911	light	2	574.356	1	y5
		735.918	heavy	2	277.155	1	b2
		735.918	heavy	2	1194.68	1	y11
		735.918	heavy	2	582.37	1	y5
P52480	GADFLVTEVENGGSLGSK	890.442	light	2	504.245	1	b5
		890.442	light	2	1177.57	1	y12
		890.442	light	2	848.411	1	y9
		894.449	heavy	2	504.245	1	b5
		894.449	heavy	2	1185.58	1	y12
		894.449	heavy	2	856.425	1	y9
P52480	GDLGIEIPAEK	571.309	light	2	856.477	1	y8
		571.309	light	2	686.372	1	y6
		571.309	light	2	444.245	1	y4
		575.316	heavy	2	864.492	1	y8
		575.316	heavy	2	694.386	1	y6
		575.316	heavy	2	452.259	1	y4
		625.343	light	2	794.441	1	y7
		629.35	heavy	2	802.455	1	y7
Q99KI0	NAVTQEFGPVPDTAR	801.4	light	2	959.495	1	y9
		801.4	light	2	755.405	1	y7
		801.4	light	2	559.283	1	y5
		806.404	heavy	2	969.503	1	y9
		806.404	heavy	2	765.413	1	y7
		806.404	heavy	2	569.292	1	y5
Q99KI0	DLEDLQILIK	600.348	light	2	842.535	1	y7
		600.348	light	2	614.424	1	y5
		604.355	heavy	2	850.549	1	y7
		604.355	heavy	2	622.438	1	y5
P16858	GAAQNIIPASTGAAK	685.375	light	2	555.289	1	b6
		685.375	light	2	815.462	1	y9
		685.375	light	2	702.378	1	y8
		689.382	heavy	2	555.289	1	b6
		689.382	heavy	2	823.476	1	y9
		689.382	heavy	2	710.392	1	y8
P16858	LVINGKPITIFQER	543.323	light	3	708.404	2	y12
		543.323	light	3	651.862	2	y11
		543.323	light	3	472.605	3	y12
		546.659	heavy	3	713.408	2	y12
		546.659	heavy	3	656.866	2	y11
		546.659	heavy	3	475.941	3	y12
Actins (housekeeping)	SYELPDGQVITIGNER	895.95	light	2	1086.59	1	y10
		895.95	light	2	689.358	1	y6
		895.95	light	2	475.226	1	y4
		900.954	heavy	2	1096.6	1	y10
		900.954	heavy	2	699.366	1	y6
		900.954	heavy	2	485.234	1	y4
Actins (housekeeping)	AGFAGDDAPR	488.728	light	2	701.321	1	y7
		488.728	light	2	630.284	1	y6
		488.728	light	2	573.263	1	y5
		493.732	heavy	2	711.33	1	y7
		493.732	heavy	2	640.292	1	y6
		493.732	heavy	2	583.271	1	y5
P38647	VQQTVQDLFGR	645.844	light	2	1063.55	1	y9
		645.844	light	2	935.495	1	y8
		645.844	light	2	735.378	1	y6
		650.848	heavy	2	1073.56	1	y9
		650.848	heavy	2	945.503	1	y8
		650.848	heavy	2	745.387	1	y6
P38647	LLGQFTLIGIPPAPR	796.98	light	2	820.504	1	y8
		796.98	light	2	707.42	1	y7
		796.98	light	2	537.314	1	y5
		801.984	heavy	2	830.512	1	y8
		801.984	heavy	2	717.428	1	y7
		801.984	heavy	2	547.323	1	y5
P63038	AAVEEGIVLGGGC[+57]ALLR	842.956	light	2	1015.57	1	y10
		842.956	light	2	916.503	1	y9
		842.956	light	2	803.419	1	y8
		847.96	heavy	2	1025.58	1	y10
		847.96	heavy	2	926.512	1	y9
		847.96	heavy	2	813.428	1	y8
P17183	IAPALISSGISVVEQEK	870.991	light	2	1162.6	1	y11
		870.991	light	2	818.425	1	y7
		870.991	light	2	778.93	2	y15
		874.998	heavy	2	1170.61	1	y11
		874.998	heavy	2	826.44	1	y7
		874.998	heavy	2	782.937	2	y15
P17183	YITGDQLGALYQDFVR	929.97	light	2	1181.63	1	y10
		929.97	light	2	1068.55	1	y9
		929.97	light	2	827.405	1	y6
		934.974	heavy	2	1191.64	1	y10
		934.974	heavy	2	1078.56	1	y9
		934.974	heavy	2	837.413	1	y6
